# A search for “perio-probiotics” by longitudinal dissection of oral bacterial community shifts during the onset and resolution of gingivitis

**DOI:** 10.1101/2022.08.25.505302

**Authors:** Michael W Hall, Nimali C Wellappuli, Ruo Chen Huang, Kay Wu, David K Lam, Michael Glogauer, Robert G Beiko, Dilani B Senadheera

**Affiliations:** Faculty of Graduate Studies, Dalhousie University, Halifax, Nova Scotia, Canada; University of Toronto, Toronto, Ontario, Canada; McMaster University, Hamilton, Ontario, Canada; University of the Pacific, San Francisco, California, USA; Faculty of Computer Science, Dalhousie University, Halifax, Nova Scotia, Canada; Stony Brook University, School of Dental Medicine, Stony Brook, New York, USA

**Keywords:** oral microbiome, gum inflammation, periodontal disease, gingivitis, 16S rRNA

## Abstract

**Aim:** To understand the spatiotemporal dynamics of bacterial succession during gingivitis, and to identify taxa with a critical role in gum health with prognostic value.

**Materials and methods:** Longitudinal microbiome data were collected from 15 individuals after completely discontinuing all forms of oral hygiene, and subsequently reintroducing it for three and two weeks, respectively. Sequences from the 16S rRNA V4-V5 gene region from sub- and supra-gingival plaque, saliva, and tongue sites were annotated and mapped to a reference tree of Human Oral Microbiome Database sequences.

**Results:** Suspending oral hygiene induced gingivitis, which was resolved after its resumption to baseline. Most significant shifts in bacterial abundance were observed in dental plaque, but not in saliva and tongue sites. During gingivitis-induction, baseline microbiota dominated by *Streptococcus*, was superseded by increased *Prevotella, Fusobacterium, Leptotrichia*, and *Porphyromonas* genera. Converse to its decline during disease-induction, gum health restoration was accompanied by a significant increase in streptococci.

**Conclusion:** We present the most comprehensive, spatiotemporal map of bacterial succession during gingivitis onset and resolution. We have identified taxa with potential as probiotic candidates for gum disease (i.e., perio-probiotics), and suggest tooth-associated plaque and not saliva or tongue plaque should be used in future prognostic tests.
