## Supplementary material for "A search for “perio-probiotics” by longitudinal dissection of oral bacterial community shifts during the onset and resolution of gingivitis": Table S1

### Sheet: percent_abundance_significant_a
Site	Subgingival	Subgingival	Subgingival	Supragingival	Supragingival	Supragingival	Saliva	Saliva	Saliva	Tongue	Tongue	Tongue	Legend:
Day	0	21		0	21		0	21		0	21		Significantly Increasing (adj.p<=0.05)
Taxonomic Classification			Fold change			Fold change			Fold change			Fold change	Significantly Decreasing (adj.p<=0.05)
Actinobacteriota	0.0909296	0.0283875	3.20315	0.102998	0.0523678	1.96683	0.0237035	0.0235252	1.00758	0.0476216	0.047156	1.00987	Phylum
c__Actinobacteria; o__Actinomycetales; f__Actinomycetaceae; g__Actinomyces	0.0434095	0.0104059	4.1716	0.0481997	0.0174656	2.75969	0.0171681	0.0175601	1.02283	0.0393011	0.0415083	1.05616	Genus
c__Actinobacteria; o__Corynebacteriales; f__Corynebacteriaceae; g__Corynebacterium	0.017963	0.0134813	1.33244	0.0237032	0.0288806	1.21843	0.000462681	0.00108245	2.33953	8.02932e-05	0.000186343	2.32078	Species
Corynebacterium_matruchotii	0.013425	0.0130597	1.02797	0.0173845	0.027159	1.56225	0.000383091	0.000971129	2.53498	6.92629e-05	0.00017718	2.55808
Corynebacterium_durum	0.00451087	0.000358257	12.5912	0.00627327	0.00162016	3.87201	7.95899e-05	0.000108129	1.35857	5.33291e-06	9.16298e-06	1.7182
c__Actinobacteria; o__Micrococcales; f__Micrococcaceae; g__Rothia	0.0124155	0.000595528	20.848	0.01617	0.00183228	8.82505	0.00359399	0.00320548	1.1212	0.00375244	0.00165143	2.27224
c__Actinobacteria; o__Actinomycetales; f__Actinomycetaceae; g__F0332	0.00860546	0.00101161	8.50669	0.00364396	0.000660696	5.51534	5.49932e-05	5.13489e-05	1.07097	5.33291e-06	0	-
Bacteroidota	0.216335	0.401228	1.85466	0.187846	0.327755	1.74481	0.295716	0.317863	1.07489	0.275207	0.315847	1.14767
c__Bacteroidia; o__Bacteroidales; f__Prevotellaceae; g__Prevotella	0.089206	0.210007	2.35418	0.0683581	0.121717	1.78058	0.210423	0.181385	1.16009	0.201725	0.231472	1.14747
Prevotella_shahii	0.0118113	0.0368741	3.12193	0.0157939	0.0262857	1.66429	0.00711383	0.00838905	1.17926	0.00644016	0.0111048	1.7243
Prevotella_nigrescens	0.00875175	0.0298845	3.41469	0.00750388	0.00765794	1.02053	0.000561065	0.00159249	2.83834	5.58756e-05	0.000282147	5.04955
Prevotella_loescheii	0.00618792	0.0216324	3.4959	0.00386221	0.0232454	6.01866	0.00110399	0.00487365	4.41459	0.00160815	0.000510302	3.15137
Prevotella_saccharolytica	0.00125616	0.00798744	6.35861	0.000887509	0.00788808	8.88789	9.96771e-05	0.00126232	12.6641	0.000163649	1.98479e-05	8.24515
Prevotella_micans	0.00117364	0.00554771	4.72693	0.000838703	0.0063266	7.54332	0.00018897	0.000845423	4.47385	0	6.04783e-05	-
Prevotella_maculosa	0.00101529	0.00570825	5.62226	0.000691715	0.00408907	5.9115	0.000406551	0.000700071	1.72198	6.19384e-05	2.21064e-05	2.80183
Prevotella_oulorum	0.000977003	0.00564622	5.77912	0.000262068	0.00410567	15.6665	0.00349191	0.00352985	1.01087	0.00628346	0.00491043	1.27961
Prevotella_marshii	0.000328268	0.00124947	3.80625	0.000270546	0.00074548	2.75547	0.0001141	0.000101702	1.1219	5.6974e-06	4.91425e-05	8.62543
Prevotella_histicola	3.57193e-05	0	-	6.4378e-05	0	-	0.0190611	0.00735317	2.59223	0.0275126	0.0228944	1.20172
c__Bacteroidia; o__Flavobacteriales; f__Flavobacteriaceae; g__Capnocytophaga	0.0549244	0.0672523	1.22445	0.0655488	0.104839	1.59941	0.0158338	0.028816	1.8199	0.00746596	0.0135993	1.8215
Capnocytophaga_gingivalis	0.00848831	0.00335297	2.53158	0.0103728	0.00681902	1.52115	0.00338606	0.00384636	1.13594	0.00268506	0.00497644	1.85338
Capnocytophaga_granulosa	0.00600229	0.00665976	1.10954	0.00368579	0.00921438	2.49998	0.000662591	0.0013676	2.06402	3.48341e-05	1.22235e-05	2.84975
Capnocytophaga_leadbetteri	0.00167043	0	-	0.00202481	0.0046723	2.30753	0.00135823	0.000839026	1.61882	0.000385068	0.000104825	3.67343
c__Bacteroidia; o__Bacteroidales; f__Porphyromonadaceae; g__Porphyromonas	0.0227676	0.0454489	1.99621	0.0213808	0.0396638	1.85511	0.0397497	0.0764035	1.92211	0.0205931	0.0283277	1.37559
Porphyromonas_catoniae	0.0019655	0.00468932	2.38582	0.00104273	0.00581907	5.5806	8.21928e-05	0.00217443	26.4553	0	0	-
c__Bacteroidia; o__Bacteroidales; f__Prevotellaceae; g__Alloprevotella	0.00834579	0.0400483	4.79863	0.00836301	0.0189371	2.26439	0.0203779	0.0191724	1.06288	0.0346719	0.0327771	1.05781
Alloprevotella_tannerae	0.00226594	0.018965	8.36963	0.00314563	0.00199035	1.58044	0.00701317	0.00254623	2.75434	0.00741947	0.00489074	1.51704
uncultured_Prevotellaceae	0.000247805	0.00223492	9.01887	8.70211e-05	0.00277799	31.9232	0.000317158	0.000326811	1.03044	0.000652175	0.000234916	2.77621
c__Bacteroidia; o__Flavobacteriales; f__Weeksellaceae; g__Bergeyella	0.00740256	0.00441397	1.67708	0.00755251	0.00558896	1.35133	0.00314792	0.00503386	1.59911	0.00184071	0.00152988	1.20318
uncultured_Bergeyella	0.00145532	0.00287807	1.97762	0.000982205	0.00331246	3.37247	0.000205312	0.000725093	3.53166	0.000183868	0.000268598	1.46082
c__Bacteroidia; o__Bacteroidales; f__Tannerellaceae; g__Tannerella	0.00730478	0.02025	2.77216	0.00795428	0.0284231	3.57331	0.00266635	0.00335938	1.25992	0.00402006	0.007136	1.7751
Tannerella_forsythia	0.000945792	0.000609764	1.55108	0.000510829	0	-	0.000685584	0.000594499	1.15321	1.28199e-05	0	-
c__Bacteroidia; o__Bacteroidales; f__Paludibacteraceae; g__F0058	0.00664657	0.0103573	1.55829	0.00329278	0.00763963	2.32011	0.00121948	0.00234549	1.92336	0.000134482	0.000326682	2.42919
c__Bacteroidia; o__Bacteroidales; f__Prevotellaceae; g__Prevotellaceae_UCG-001	0.00317915	2.44936e-05	129.795	8.76578e-05	1.11e-05	7.89709	2.93137e-06	0	-	5.05258e-05	2.05663e-05	2.45672
c__Bacteroidia; o__Bacteroidales; f__Rikenellaceae; g__Rikenellaceae_RC9_gut_group	0.00214054	0.000352804	6.06723	0.000629608	7.85001e-05	8.02048	0.000342606	0.000304874	1.12376	9.49262e-05	3.07999e-05	3.08203
Bacteroidales_oral	0.000366433	0.000155597	2.35501	0.000308846	0	-	0.000128688	9.48207e-05	1.35718	2.44472e-05	0	-
c__Bacteroidia; o__Bacteroidales; f__Muribaculaceae; g__Muribaculaceae	0.00123321	2.44936e-05	50.3483	8.69795e-05	7.42198e-06	11.7192	0	5.1794e-06	-	0.00321069	1.92167e-05	167.078
c__Bacteroidia; o__Bacteroidales; f__Bacteroidaceae; g__Bacteroides	0.00116192	1.46962e-05	79.0628	0.000532922	1.13316e-05	47.0297	3.51265e-05	5.89071e-06	5.96304	4.72938e-05	2.84225e-05	1.66395
uncultured_Bacteroidetes*	0.000769343	0.00275606	3.58236	0.000554488	0.00365487	6.59142	0.00425659	0.00766318	1.80031	0.00829318	0.0159324	1.92114
Campilobacterota	0.00175488	0.00264328	1.50625	0.00152775	0.00204701	1.33988	0.00121369	0.0012783	1.05323	0.00188018	0.00205662	1.09384
Campylobacter_showae	0.000580188	0.00143461	2.47266	0.000610344	0.00139	2.27741	0.000349982	0.000388	1.10863	0.000684691	0.000666064	1.02797
Cyanobacteria	0.00222884	0.000127418	17.4924	0.000252685	2.20287e-06	114.707	2.24904e-05	1.56069e-05	1.44106	0.000175623	0.000379243	2.15941
Cyanobacteria; c__Cyanobacteriia; o__Chloroplast; f__Chloroplast; g__Chloroplast	0.000751441	5.83609e-05	12.8758	0.000147696	0	-	1.30822e-05	1.56069e-05	1.19299	0.000110035	0.000363453	3.30306
Desulfobacterota	0.00457259	0.00023225	19.6882	0.000746938	5.09837e-05	14.6505	0.000193873	2.72555e-05	7.11317	0.000111554	6.89574e-05	1.61772
c__Desulfovibrionia; o__Desulfovibrionales; f__Desulfovibrionaceae; g__Desulfovibrio	0.000942332	0.000190407	4.94905	0.000377563	2.32499e-05	16.2393	0.000193873	2.20761e-05	8.78203	1.99436e-05	1.89484e-05	1.05252
Bacillota/Firmicutes	0.346313	0.244768	1.41486	0.334742	0.278677	1.20118	0.403575	0.403441	1.00033	0.422576	0.387789	1.08971
c__Bacilli; o__Lactobacillales; f__Streptococcaceae; g__Streptococcus	0.178855	0.0390788	4.57679	0.179338	0.0620746	2.88907	0.10326	0.102558	1.00684	0.109531	0.0764244	1.43319
c__Negativicutes; o__Veillonellales-Selenomonadales; f__Selenomonadaceae; g__Selenomonas	0.0189077	0.0314121	1.66134	0.0146213	0.0124505	1.17436	0.00548612	0.0070121	1.27815	0.00904963	0.010966	1.21176
Selenomonas_sputigena	0.0070345	0.0126537	1.79881	0.00415905	0.00514054	1.23599	0.00112323	0.00164588	1.4653	0.00250052	0.00191459	1.30603
c__Bacilli; o__Lactobacillales; f__Carnobacteriaceae; g__Granulicatella	0.0104362	0.00253382	4.11878	0.0120714	0.00357862	3.3732	0.0129717	0.01099	1.18032	0.0173368	0.0109522	1.58295
c__Negativicutes; o__Veillonellales-Selenomonadales; f__Veillonellaceae; g__Dialister	0.00494686	0.00976163	1.9733	0.00408797	0.00273488	1.49475	0.00101682	0.00108968	1.07166	0.000385467	0.000204461	1.88528
c__Clostridia; o__Lachnospirales; f__Lachnospiraceae; g__Johnsonella	0.00463997	0.010063	2.16876	0.00605515	0.0133266	2.20087	0.000835183	0.00146543	1.75462	0.0029322	0.00277007	1.05853
c__Bacilli; o__Staphylococcales; f__Gemellaceae; g__Gemella	0.00400222	0.00457963	1.14427	0.00349376	0.00429104	1.2282	0.00488236	0.00594187	1.21701	0.0019883	0.00205084	1.03146
c__Clostridia; o__Peptostreptococcales-Tissierellales; f__Peptostreptococcales-Tissierellales; g__Parvimonas	0.00293555	0.00399588	1.36121	0.00230592	0.0009227	2.4991	0.000978633	0.00150121	1.53398	0.00119881	0.0013642	1.13796
c__Clostridia; o__Lachnospirales; f__Lachnospiraceae; g__Catonella	0.00271855	0.00657142	2.41725	0.00265341	0.00387151	1.45907	0.00218802	0.00162815	1.34387	0.00346354	0.0035176	1.01561
c__Negativicutes; o__Veillonellales-Selenomonadales; f__Selenomonadaceae; g__Centipeda	0.00254724	0.00635955	2.49665	0.00183244	0.0061552	3.35902	0.000433094	0.000293315	1.47655	0.000147207	5.54869e-05	2.653
c__Bacilli; o__Lactobacillales; f__Aerococcaceae; g__Abiotrophia	0.00205008	0.00099477	2.06086	0.00157769	0.00207925	1.31791	0.000433452	0.00191882	4.42684	0	7.51823e-05	-
c__Clostridia; o__Lachnospirales; f__Lachnospiraceae; g__Oribacterium	0.00142298	0.00154968	1.08904	0.00113634	0.00065763	1.72794	0.00804382	0.00589361	1.36484	0.0130717	0.0133459	1.02098
Oribacterium_parvum	5.45938e-05	0	-	0	0	-	0.0009179	0.000612108	1.49957	0.000849448	0.0012057	1.41939
c__Clostridia; o__Clostridia_UCG-014; f__Clostridia_UCG-014; g__Clostridia_UCG-014	0.00126157	0.00391009	3.09938	0.000963999	0.00534579	5.54543	0.00393098	0.00425308	1.08194	0.00632531	0.00432626	1.46207
Clostridiales_bacterium	0.000437304	0.00241876	5.53107	0.000564187	0.00288822	5.11926	0.00208549	0.00274152	1.31457	0.00384297	0.00197343	1.94736
c__Clostridia; o__Peptostreptococcales-Tissierellales; f__Peptostreptococcaceae; g__[Eubacterium]_yurii_group	0.00103346	0.00350648	3.39296	0.00135472	0.00195384	1.44224	0.000127942	0.000152242	1.18992	6.79334e-05	8.08309e-05	1.18985
c__Clostridia; o__Oscillospirales; f__Oscillospiraceae; g__Colidextribacter	0.000963594	1.1139e-05	86.5066	0.000101851	2.775e-05	3.67028	0	0	-	0.000137317	3.7662e-05	3.64604
c__Clostridia; o__Clostridia_vadinBB60_group; f__Clostridia_vadinBB60_group; g__Clostridia_vadinBB60_group	0.000692017	4.26036e-05	16.2431	5.14924e-05	0	-	7.82814e-05	1.91089e-05	4.0966	0.000770089	3.33845e-05	23.0672
c__Clostridia; o__Peptococcales; f__Peptococcaceae; g__Peptococcus	0.000591375	0.000916831	1.55034	0.000635232	0.000510045	1.24544	0.000412918	0.000406375	1.0161	0.00087639	0.00056026	1.56426
c__Clostridia; o__Peptostreptococcales-Tissierellales; f__Anaerovoracaceae; g__[Eubacterium]_brachy_group	0.000579331	0.00138042	2.38279	0.00068291	0.000366288	1.86441	0.000145473	9.13826e-05	1.59191	0	2.69568e-05	-
[Eubacterium]_brachy	0.000556238	0.00138042	2.48172	0.000622085	0.000294115	2.11511	0.000145473	9.13826e-05	1.59191	0	9.67225e-06	-
Fusobacteriota	0.105513	0.21471	2.03492	0.0996265	0.188575	1.89282	0.0972434	0.0959417	1.01357	0.114103	0.147335	1.29125
c__Fusobacteriia; o__Fusobacteriales; f__Fusobacteriaceae; g__Fusobacterium	0.0856504	0.173826	2.02948	0.0746697	0.128664	1.72311	0.0774782	0.0797545	1.02938	0.0835346	0.11052	1.32304
c__Fusobacteriia; o__Fusobacteriales; f__Leptotrichiaceae; g__Leptotrichia	0.0197947	0.0406416	2.05315	0.0247597	0.0598752	2.41826	0.0183744	0.0145141	1.26597	0.0305456	0.0368156	1.20527
Leptotrichia_buccalis	0.000914391	0.00762188	8.33547	0.00101385	0.0107955	10.6481	0	0.000584819	-	0.000110352	9.54093e-05	1.15662
Leptotrichia_shahii	0.000483798	0.00153746	3.17791	0.000295189	0.00211053	7.14976	0	0	-	0	0	-
Leptotrichia-like_sp.	6.74899e-05	0.000223669	3.31411	0.000197124	0	-	0.00134086	0.000960453	1.39607	1.10061e-05	0	-
Patescibacteria	0.00021169	0.000675273	3.18991	0.000301821	0.000743296	2.4627	0.000311137	0.000654539	2.1037	0.000206011	0.000238233	1.15641
c__Gracilibacteria; o__JGI_0000069-P22; f__JGI_0000069-P22; g__JGI_0000069-P22	8.41685e-05	0.000256559	3.04816	0.000145883	0.000396839	2.72026	0	8.7105e-05	-	5.02248e-06	2.55594e-05	5.08901
Gracilibacteria_bacterium*	0.000114732	0.000269583	2.34968	0.000212828	0.000412003	1.93585	2.01695e-05	8.7105e-05	4.31866	5.02248e-06	2.55594e-05	5.08901
Absconditabacteriales SR1_bacterium	8.59605e-05	0.000400365	4.65755	8.05942e-05	0.000313559	3.89059	0.000290967	0.000567434	1.95016	0.000200988	0.000212673	1.05814
Proteobacteria	0.212934	0.0841509	2.53038	0.260745	0.141179	1.84691	0.170371	0.150347	1.13319	0.13676	0.0972378	1.40644
c__Gammaproteobacteria; o__Burkholderiales; f__Neisseriaceae; g__Neisseria	0.0958446	0.0223075	4.29653	0.128185	0.0496468	2.58194	0.105139	0.10087	1.04232	0.10054	0.0659427	1.52465
Neisseria_elongata	0.0123655	0.00488825	2.52964	0.0158017	0.00904462	1.74708	0.00199831	0.00168264	1.18761	9.69037e-05	0.000202938	2.09422
Neisseria_bacilliformis	0.00237072	3.49797e-05	67.7742	0.00634149	0.000123381	51.3978	8.18821e-05	0	-	2.99113e-05	0	-
c__Gammaproteobacteria; o__Pasteurellales; f__Pasteurellaceae; g__Haemophilus	0.0340677	0.00111772	30.4797	0.0355122	0.00630844	5.62932	0.055942	0.0342596	1.63288	0.0343903	0.027097	1.26916
c__Gammaproteobacteria; o__Burkholderiales; f__Burkholderiaceae; g__Lautropia	0.0287285	0.00936435	3.06785	0.0466386	0.0148119	3.14873	0.00218409	0.00275735	1.26247	0.000191043	0.000355872	1.86279
c__Gammaproteobacteria; o__Pasteurellales; f__Pasteurellaceae; g__Aggregatibacter	0.00876978	0.014754	1.68237	0.00832747	0.0151561	1.82001	0.00164597	0.00561027	3.4085	0.000141139	0.000928487	6.57852
c__Gammaproteobacteria; o__Cardiobacteriales; f__Cardiobacteriaceae; g__Cardiobacterium	0.00594673	0.00656214	1.10349	0.0123967	0.00987107	1.25586	0.000196439	0.000497761	2.53392	3.97232e-05	9.46412e-05	2.38252
Cardiobacterium_valvarum	0.000921015	0.00231346	2.51186	0.000937925	0.00244879	2.61086	0	2.16409e-05	-	0	4.03775e-05	-
Spirochaetota	0.0120017	0.0202082	1.68378	0.00897684	0.00698483	1.28519	0.0060194	0.00571522	1.05322	0.00103224	0.0016537	1.60205
Spirochaetota; c__Spirochaetia; o__Spirochaetales; f__Spirochaetaceae; g__Treponema	0.0118022	0.0201965	1.71124	0.00895857	0.00698483	1.28257	0.00601584	0.00571522	1.0526	0.00102648	0.0016537	1.61104
Treponema_medium	0.00330418	0.00576149	1.7437	0.0022902	0.00184405	1.24194	0.00138018	0.00102398	1.34786	9.68558e-05	3.41097e-05	2.83954
Treponema_socranskii	0.00285125	0.00519926	1.8235	0.00286323	0.00237363	1.20627	0.000677417	0.000668265	1.0137	0.00023139	0.000227459	1.01728
Treponema_maltophilum	0.000845481	0.00140336	1.65984	0.000576295	0.000615276	1.06764	0.000313099	0.000284135	1.10194	5.50305e-06	0	-
Treponema_vincentii	0.000329714	0.00190999	5.79287	0.000283021	0.000639556	2.25975	0	0.000191619	-	0	0	-
Treponema_genomosp.	9.53099e-05	6.92309e-05	1.3767	5.63411e-05	0	-	7.38082e-05	6.79427e-05	1.08633	0	1.31225e-05	-
Treponema_refringens	6.42302e-06	0	-	0	0	-	0.000981798	0.000995459	1.01392	0.000407504	0.000735469	1.80481
*species-level classification found in more than one genus
